# Tracing the vertebrate selenoproteome evolution reveals expansions in ray-finned fishes and convergent depletions in tetrapods

**DOI:** 10.1101/2025.05.29.656587

**Authors:** Max Ticó, Jesus Lozano-Fernandez, Marco Mariotti

## Abstract

Selenoproteins incorporate the rare selenium-containing amino acid selenocysteine (Sec) and play crucial roles for redox homeostasis, stress response, and hormone regulation. Sec is inserted by co-translational recoding of the UGA codon, normally a stop. As a consequence, selenoproteins are often misannotated in public databases and require specialized bioinformatic methods and resources.

Here, we present a refined characterization of the composition and evolution of the vertebrate selenoproteome. Based on analyses of 19 gene families across hundreds of genomes, we show that extant selenoproteomes were shaped by extensive gene duplications (56 selenoproteins), losses (50), and Sec-to-cysteine (Cys) conversions (21). Tetrapods including mammals encode 24-25 selenoproteins, with variations in 6 families. Notably, the same genes underwent convergent evolutionary events in multiple tetrapods, namely Sec-to-Cys substitutions (*SELENOU1*, *GPX6*) and gene losses (*SELENOV*). In contrast, ray-finned fish exhibit larger and more dynamic selenoproteomes, reinforcing the hypothesis that the selective advantage of Sec is stronger in aquatic environments. We detected selenoprotein duplications spread across the actinopterygian clade involving 13 families, mainly involved in antioxidant defense. The richest selenoproteomes were found in Salmonidae and Cyprinoidei fish with 56 and 44 selenoproteins, respectively, owing to whole genome duplications. Among our findings, the *SELENOP* family stands out in lampreys, carrying up to an unprecedented 162 UGAs putatively recoded to Sec.

Our study presents the most comprehensive evolutionary map of vertebrate selenoproteins to date and delineates the specific selenoproteome of each lineage, establishing a foundational framework for selenium biology research in the era of biodiversity genomics.
