## Supplementary material for "Tracing the vertebrate selenoproteome evolution reveals expansions in ray-finned fishes and convergent depletions in tetrapods": All supplementary files: Supplemental_Table_T1.xlsx

### Sheet: Full 1
Xue et al.	Ticó et al.	Notes
GPX1a	GPX1
GPX1b	GPX1b
GPX1b-1	GPX1b
GPX1b-2	GPX1b2	They report a duplication of GPX1b giving rise to GPX1b-2 in Salmoninae and Cyprininae genomes. We claim that this duplication is Salmoninae-specific.
GPX1b-2	GPX1a2	They report a duplication of GPX1b giving rise to GPX1b-2 in Salmoninae and Cyprininae genomes. However, the GPX1 duplication reprted by us in Cyprinoidei (Cyprininae preceding phylogenetic group) gives rise to GPX1a2 not GPx1b-2.
GPX2	GPX2
GPX3	GPX3
GPX3-1	GPX3
GPX3-2	GPX3a2	They report a duplication of GPX3 giving rise to GPX3-2 in Salmoninae and Cyprininae genomes. However, we report GPX3a2 duplication to be Salmoninae-specific
-	GPX3b
GPX4a	GPX4
GPX4a-1	GPX4
GPX4a-2	GPX4a2
GPX4b-1	GPX4b
GPX4b-2	-	They report a duplication of GPX4b giving rise to GPX4b-2 in genomes from the Cyprininae clade. However, our analysis focused on duplications in the preceding phylogenetic group, Cyprinoidei, and did not include Cyprininae-specific duplications.
GPX5	GPX5
GPX6	GPX6
