## Supplementary material for "Tracing the vertebrate selenoproteome evolution reveals expansions in ray-finned fishes and convergent depletions in tetrapods": All supplementary files: Supplemental_Table_T2.tsv

species	SELENOW1	SELENOW2	MIEN1	lineage
Alosa alosa	False	True	False	Clupeiformes
Alosa pseudoharengus	False	True	True	Clupeiformes
Austrofundulus limnaeus	False	True	False	Aplocheiloidei
Brycon amazonicus	True	False	False	Characiphysae
Chiloscyllium griseum	False	False	True	Chondrichthyes
Ctenopharyngodon idella	False	False	True	Cyprinoidei
Danio rerio	False	False	True	Cyprinoidei
Etheostoma spectabile	False	False	True	Perciformes
Etmopterus spinax	False	False	True	Chondrichthyes
Fundulus heteroclitus	False	False	True	Cyprinodontoidei
Ginglymostoma cirratum	False	False	True	Ginglymostoma cirratum
Gnathonemus petersii	False	False	True	Osteoglossiformes
Heterodontus zebra	False	False	True	Chondrichthyes
Heteropneustes fossilis	False	False	True	Characiphysae
Hoplisoma schwartzi	False	False	True	Characiphysae
Ictalurus furcatus	False	True	True	Characiphysae
Ictalurus punctatus	True	True	False	Characiphysae
Konosirus punctatus	False	True	False	Clupeiformes
Labeo catla	False	False	True	Cyprinoidei
Larimichthys crocea	False	False	True	Eupercaria
Latimeria chalumnae	False	False	True	Latimeria
Lepisosteus oculatus	False	True	True	Lepisosteus
Leucoraja ocellata	False	False	True	Chondrichthyes
Maccullochella peelii	False	True	False	Eupercaria
Maylandia zebra	False	True	False	Cichlomorphae
Micropterus salmoides	False	True	False	Eupercaria
Oryzias latipes	False	False	True	Oryziinae
Oryzias melastigma	False	True	False	Oryziinae
Osteoglossum bicirrhosum	False	False	True	Osteoglossiformes
Pantodon buchholzi	False	False	True	Osteoglossiformes
Perca fluviatilis	False	False	True	Perciformes
Prionace glauca	False	False	True	Chondrichthyes
Pristis pectinata	False	False	True	Chondrichthyes
Sardina pilchardus	True	True	False	Clupeiformes
Silurus glanis	False	False	True	Characiphysae
Sinocyclocheilus angustiporus	False	False	True	Cyprinoidei
Tenualosa ilisha	False	True	False	Clupeiformes
Tor putitora	False	True	False	Cyprinoidei
