## Supplementary material for "Tracing the vertebrate selenoproteome evolution reveals expansions in ray-finned fishes and convergent depletions in tetrapods": All supplementary files: Supplemental_Table_T3.xlsx

### Sheet: Sheet1
Species	Accession ID
Amblyraja radiata	GCF_010909765.2
Asymmetron lucayanum	GCA_001663935.1
Branchiostoma belcheri	GCF_001625305.1
Branchiostoma floridae	GCF_000003815.2
Branchiostoma lanceolatum	GCF_035083965.1
Chiloscyllium plagiosum	GCF_004010195.1
Chiloscyllium punctatum	GCA_003427335.1
Entosphenus tridentatus	GCA_014621495.2
Eptatretus atami	GCA_035128595.1
Eptatretus okinoseanus	GCA_041222605.1
Hemiscyllium ocellatum	GCF_020745735.1
Hypanus sabinus	GCF_030144855.1
Lampetra auremensis	GCA_029874635.1
Lampetra fluviatilis	GCA_964198595.1
Lampetra planeri	GCA_965212315.1
Lethenteron camtshaticum	GCA_018977245.1
Lethenteron reissneri	GCF_015708825.1
Mobula hypostoma	GCF_963921235.1
Mordacia mordax	GCA_036362905.1
Myxine glutinosa	GCF_040968285.1
Petromyzon marinus	GCF_010993605.1
Pristis pectinata	GCF_009764475.1
Rhincodon typus	GCF_021869965.1
Scyliorhinus canicula	GCF_902713615.1
Strigamia maritima	GCA_000239455.1
Strongylocentrotus purpuratus	GCF_000002235.5
