## Supplementary material for "Tracing the vertebrate selenoproteome evolution reveals expansions in ray-finned fishes and convergent depletions in tetrapods": All supplementary files: Supplemental_Table_T4_Models.xlsx

### Sheet: Sheet1
Selenoprotein family	Substitution model
GPX	JTT+R9
DIO	Q.MAMMAL+R7
TXNRD	JTT+R8
SELENOJ	JTT+R5
SELENOO	JTT+F+R8
MSRB	JTT+R9
SELENOT	Q.MAMMAL+I+R6
SELENOU	JTT+F+R9
SELENOW	Q.MAMMAL+I+R6
SELENOP	JTT+F+R7
SELENOE	JTT+G4
SELENOF	JTTDCMUT+R5
SELENOH	JTT+F+R6
